# Whole Organism Profiling of the Timp Gene Family

**DOI:** 10.1101/2021.10.15.464572

**Authors:** David Peeney, Yu Fan, Sadeechya Gurung, Carolyn Lazaroff, Shashikala Ratnayake, Andrew Warner, Baktiar Karim, Daoud Meerzaman, William G. Stetler-Stevenson

**Affiliations:** Extracellular Matrix Pathology Section, Laboratory of Pathology, National Cancer Institute, National Institute of Health, Bethesda, Maryland; Computational Genomics and Bioinformatics Branch, Center for Biomedical Informatics & Information Technology, National Cancer Institute, National Institute of Health, Rockville, Maryland; Molecular Histopathology Laboratory, Frederick National Laboratory, National Cancer Institute, Frederick, Maryland

**Keywords:** TIMP, Extracellular Matrix, Matrisome, scRNAseq, Spatial Transcriptomics

## Abstract

Tissue inhibitor of metalloproteinases (TIMPs/Timps) are an endogenous family of widely expressed matrisome-associated proteins that were initially identified as inhibitors of matrix metalloproteinase activity (Metzincin family proteases). Consequently, TIMPs are often considered simply as protease inhibitors by many investigators. However, an evolving list of new metalloproteinase-independent functions for TIMP family members suggests that this concept is outdated. These novel TIMP functions include direct agonism/antagonism of multiple transmembrane receptors, as well as functional interactions with matrisome targets. While the family was fully identified over two decades ago, there has yet to be an in-depth study describing the expression of TIMPs in normal tissues of adult mammals. An understanding of the tissues and cell-types that express TIMPs 1 through 4, in both normal and disease states are important to contextualize the growing functional capabilities of TIMP proteins, which are often dismissed as non-canonical. Using publicly available single cell RNA sequencing data from the Tabula Muris Consortium, we analyzed approximately 100,000 murine cells across eighteen tissues from non-diseased organs, representing seventy-three annotated cell types, to define the diversity in Timp gene expression across healthy tissues. We describe the unique expression profiles across tissues and organ-specific cell types that all four Timp genes display. Within annotated cell-types, we identify clear and discrete cluster-specific patterns of Timp expression, particularly in cells of stromal and endothelial origins. RNA in-situ hybridization across four organs expands on the scRNA sequencing analysis, revealing novel compartments associated with individual Timp expression. These analyses provide evidence of the biological significance of Timp expression in the identified cell sub-types, which are consistent with novel roles in normal tissue homeostasis and changing roles in disease progression. This understanding of the tissues, specific cell types and microenvironment conditions in which Timp genes are expressed adds important physiological context to the growing array of novel functions for TIMP proteins.
