## Supplemental Tables for "Whole Organism Profiling of the Timp Gene Family": Table S1.xlsx

### Sheet: Sheet1
Peeney, D. et al. Whole Organism Profiling of the Timp Gene Family
Table S1. Tissue Timp Expression Data
		Timp1				Timp2				Timp3				Timp4
Tissue	Cell Count	% positive above threshold	mean exp. of + cells	SD	95% CI	% positive above threshold	mean exp. of + cells	SD	95% CI	% positive above threshold	mean exp. of + cells	SD	95% CI	% positive above threshold	mean exp. of + cells	SD	95% CI
Aorta	358	2.2	0.53	0.52	0.0102	17.9	1.24	1.3	0.208	55	2.57	1.51	0.1193	13.1	2.2	1.39	0.2363
Bladder	3756	25.8786	0.931079	0.53623	0.0171489	72.0714	1.79882	1.09596	0.0350495	41.1608	1.72214	1.0728	0.0343086	0.106496	0.135863	0.287369	0.0091902
Brain	7222	0.0553863	0.0802293	0.264738	0.0061057	59.1941	1.40348	0.79837	0.018413	14.802	1.12815	1.056	0.0243547	6.64636	1.47703	1.09717	0.0253043
Colon	3735	0.0803213	0.086007	0.26287	0.00843033	4.55154	0.276814	0.335303	0.0107533	5.11379	0.338998	0.438109	0.0140503	1.95448	0.432279	0.412001	0.013213
Fat	4696	10.8177	0.699224	0.502932	0.0143845	53.9608	2.22251	1.14197	0.0326617	40.3322	1.58824	1.02774	0.0293944	6.96337	1.97977	1.32512	0.0378999
Heart	4809	14.7	0.95	0.57	0.00122	57.8	1.81	0.92	0.0237	73.7	2.25	1.06	0.0223	15.4	2.24	1.31	0.0575
Kidney	3273	0.641613	0.868284	0.491492	0.0168381	11.2435	1.18857	0.741133	0.0253905	79.8656	2.63029	0.957044	0.0327874	0.366636	0.630802	0.520977	0.0178482
Liver	2360	0.0847458	0.381175	0.867357	0.0349937	1.69492	0.609251	0.733524	0.0295942	7.5	1.38687	1.06666	0.0430345	0.0423729	0.0683553	0.240781	0.00971436
Lung	6928	11.4752	1.4466	0.627611	0.0147787	56.0768	1.99133	0.878133	0.0206778	47.8637	2.29002	0.98864	0.02328	0.389723	0.617004	0.639483	0.0150582
Mammary	6642	20.1295	1.1007	0.77577	0.0186566	41.7194	1.38182	0.953803	0.0229381	31.6923	1.33375	0.789921	0.0189969	1.49051	0.919156	0.763581	0.0183634
Marrow	8242	0.0485319	0.0896266	0.282827	0.00610595	16.1611	0.831208	0.666012	0.0143785	0.266926	0.0890276	0.355193	0.00766824	0.012133	0.0527753	0.29549	0.00637932
Skeletal Muscle (and Diaphragm)	6355	23.8395	1.58372	0.966765	0.023769	51.6286	1.96078	0.893228	0.021961	46.9866	1.81407	0.89354	0.0219687	16.0976	2.30604	0.988308	0.0242987
Pancreas	1520	0.855263	0.326626	0.679468	0.0341582	25.7895	0.723053	0.731674	0.0367827	14.0132	1.06921	1.08585	0.0545878	2.43421	0.564796	0.639248	0.0321363
Skin	2231	0.224115	0.278009	0.508204	0.021088	43.7472	1.16121	0.742194	0.0307975	8.15778	0.534569	0.618633	0.0256703	0	0.0228216	0.23426	0.00972067
Spleen	11061	0	0.0240751	0.243453	0.00453696	3.89657	0.967334	0.604768	0.0112704	0.0452039	0.0607591	0.217905	0.00406085	0	0.0380412	0.208746	0.00389017
Thymus	2736	0.146199	0.280623	0.327773	0.0122818	18.4942	0.912812	0.682604	0.0255776	0.548246	0.141246	0.475173	0.017805	0.146199	0.242607	0.798888	0.0299348
Tongue	8723	0.194887	0.350558	0.212737	0.00446436	2.56792	0.334069	0.296101	0.00621377	2.0979	0.423257	0.359474	0.00754367	0	0.0251477	0.201547	0.00422953
Trachea	12503	28.985	1.61979	0.744591	0.0130515	74.2142	2.24868	0.766028	0.0134272	68.6395	2.49501	0.963484	0.0168883	5.37471	1.33627	0.662898	0.0116195
