## Supplemental Tables for "Whole Organism Profiling of the Timp Gene Family": Table S2.xlsx

### Sheet: Sheet1
Peeney, D. et al. Whole Organism Profiling of the Timp Gene Family
Table S2. Correlation between TIMP transcript and protein levels from GTEx dataset
	Tissue Samples Expressing Protein (max 201)	Tissue Types Expressing Protein (max 32)	Tissue Samples Expressing RNA (max 182)	Tissue Types Expressing RNA (max 32)	Spearman’s Correlation Coefficient
TIMP1	201	32	182	32	0.68
TIMP2	199	32	182	32	0.67
TIMP3	201	32	182	32	0.7
TIMP4	19	15	182	32	0.32
* Data mined from; Jiang L, Wang M, Lin S, Jian R, Li X, Chan J, Dong G, Fang H, Robinson AE; GTEx Consortium, Snyder MP. A Quantitative Proteome Map of the Human Body. Cell. 2020 Oct 1;183(1):269-283.e19. doi: 10.1016/j.cell.2020.08.036. Epub 2020 Sep 10. PMID: 32916130; PMCID: PMC7575058.
