## Supplemental Tables for "Whole Organism Profiling of the Timp Gene Family": Table S3.xlsx

### Sheet: Sheet1
Peeney, D. et al. Whole Organism Profiling of the Timp Gene Family
Table S3. Cell type annotations vs Tabula muris ontology
Key
CellTypeA		Adipocytes	Epithelial	Hematopoietic	Myocytes	Neuronal	Stromal	Unknown
CellTypeB		Adipocytes	Adipose Epithelium	Erythrocyte	Cardiomyocytes	(blank)	Astrocytes	Unknown
cell_ontology_class (Tabula Muris designation)		epicardial adipocyte	epithelial cell	erythrocyte	cardiac muscle cell	neuron	astrocyte of the cerebral cortex
			Bladder Epithelial	Hematopoietic		neuronal stem cell	Bergmann glial cell
			basal cell of urothelium	hematopoietic cell			Chondroblast-like Cells
			bladder cell	hematopoietic stem cell			chondroblast
			Endocrine	Leukocytes			Fibroblasts
			enteroendocrine cell	leukocyte			fibroblast
			neuroendocrine cell	Lymphocytes			Mesenchymal Stromal
			pancreatic A cell	B cell			mesenchymal cell
			pancreatic D cell	Fraction A pre-pro B cell			mesenchymal stem cell
			pancreatic PP cell	natural killer cell			mesenchymal stem cell of adipose
			type B pancreatic cell	T cell			pancreatic stellate cell
			Endothelial	Myeloid Cells			stromal cell
			endocardial cell	dendritic cell			Muscle Satellite Cell
			endothelial cell	granulocyte			skeletal muscle satellite cell
			endothelial cell of hepatic sinusoid	Kupffer cell			skeletal muscle satellite stem cell
			fenestrated cell	macrophage			Oligodendrocytes
			GI Epithelium	mast cell			oligodendrocyte
			Brush cell of epithelium proper of large intestine	microglial cell			oligodendrocyte precursor cell
			enterocyte of epithelium of large intestine	monocyte			Pericytes
			epithelial cell of large intestine	myeloid cell			brain pericyte
			large intestine goblet cell	neutrophil			Smooth Muscle
			Hepatocyte				smooth muscle cell
			hepatocyte
			Keratinized Epithelium
			basal cell of epidermis
			epidermal cell
			Keratinized Epithelium
			keratinocyte
			keratinocyte stem cell
			Mammary Epithelium
			basal cell
			luminal cell of lactiferous duct
			luminal epithelial cell of mammary gland
			Mesothelium
			mesothelial cell
			Pancreatic Epitheliium
			pancreatic acinar cell
			pancreatic ductal cell
			Renal Epithelium
			kidney collecting duct cell
			kidney tubule cell
			Respiratory Epithelium
			basal cell of epithelium of trachea
			ciliated cell
			ciliated epithelial cell
			Clara cell
			epithelial cell
			type I pneumocyte
			type II pneumocyte
