## Supplemental Tables for "Whole Organism Profiling of the Timp Gene Family": Table S4.xlsx

### Sheet: Sheet1
Peeney, D. et al. Whole Organism Profiling of the Timp Gene Family
Table S4. Cell type annotations tabulation
Cell Type	Aorta	Bladder	Brain	Colon	Diaphragm	Fat	Heart	Kidney	Liver	Lung	Mammary	Marrow	Muscle	Pancreas	Skin	Spleen	Thymus	Tongue	Trachea	Total Cells
Adipocytes	91																			91
Endocrine				25										896					540	1461
Endothelial	131	68	600		77	586	1547	479	203	1147	290		1407	49					1068	7652
Epithelial		1767		3413		49		2277	1198	234	2511			308	2229			8685	913	23584
Adipose Epithelium						49														49
Bladder Epithelial		1767																		1767
GI Epithelium				3413																3413
Hepatocyte									1198											1198
Keratinized Epithelium															2229			8685		10914
Mammary Epithelium											2511									2511
Mesothelium										24										24
Pancreatic Epitheliium														308						308
Renal Epithelium								2277												2277
Respiratory Epithelium										210									913	1123
Hematopoietic	17	57	4354		111	2114	552	267	114	2610	2670	8231	1212	45		9408	2541		1014	35317
Erythrocyte							65					142								207
Hematopoietic	17											2418								2435
Leukocytes		57					487	90		182				45					1014	1875
Lymphocytes					80	1007			63	1418	2491	2877	890			8908	2541			20275
Myeloid Cells			4354		31	1107		177	51	1010	179	2794	322			500				10525
Myocyte							200													200
Neuronal			139																	139
Stromal	68	1839	1879		681	1901	2510	210		2870	1121		2550	29			143		8464	24265
Astrocytes			426																	426
Chondroblast													356							356
Fibroblasts	32						2271	160												2463
Mesenchymal Stromal		1839			240	1874				2870	1121		1302	29			143		8464	17882
Muscle Satellite Cell					441								892							1333
Oligodendrocytes			1320																	1320
Pericytes			125																	125
Smooth Muscle	36		8			27	239	50												360
Unknown	51	25	250	297		46	270	40	845	67	50	11	317	193	2	1653	52	38	504	4711
Grand Total	358	3756	7222	3735	869	4696	5079	3273	2360	6928	6642	8242	5486	1520	2231	11061	2736	8723	12503	97420
