## Supplemental Tables for "Whole Organism Profiling of the Timp Gene Family": Table S5.xlsx

### Sheet: Sheet1
Peeney, D. et al. Whole Organism Profiling of the Timp Gene Family
Table S5. Cell Type Timp Expression Data
			Timp1				Timp2				Timp3				Timp4
Cell Type	Tissues Included	Cell Count	% positive above threshold	mean exp. of + cells	SD	95% CI	% positive above threshold	mean exp. of + cells	SD	95% CI	% positive above threshold	mean exp. of + cells	SD	95% CI	% positive above threshold	mean exp. of + cells	SD	95% CI
Adipocytes	Aorta	91	1.0989	0.656061	0.223761	0.045974	10.989	1.39213	1.11787	0.229678	39.5604	1.9557	1.33991	0.275298	16.4835	2.31175	1.19948	0.246444
Endocrine	Colon, Pancreas, Trachea	1461	3.01164	1.20809	0.762149	0.0390808	26.3518	0.9713	0.759916	0.0389663	21.3552	1.9736	1.20544	0.0618112	2.19028	1.05269	0.875219	0.0448786
Endothelial	Aorta, Bladder, Brain, Diaphragm, Fat, Heart, Kidney, Liver, Lung, Mammary, Muscle, Pancreas, Trachea	7652	4.29953	1.22663	0.648995	0.0145413	23.3403	1.46105	0.85623	0.0191845	74.7648	2.40104	0.997843	0.0223575	27.1955	2.52484	1.04383	0.0233878
Adipose Epithelium	Fat	49	4.08163	0.59806	0.221674	0.0620676	22.449	0.669417	0.508982	0.142512	4.08163	0.658727	0.4843	0.135602	2.04082	0.372614	0.185071	0.0518189
Bladder Epithelial	Bladder	1767	1.69779	0.700151	0.539879	0.0251725	45.1047	0.709693	0.477119	0.0222462	4.52745	0.608483	0.597386	0.0278538	0	0.464868	0.312542	0.0145726
GI Epithelium	Colon	3413	0.0878992	0.379633	0.266857	0.00895278	4.39496	0.498357	0.321344	0.0107808	5.09815	0.545721	0.439328	0.014739	2.10958	0.594384	0.414926	0.0139204
Hepatocyte	Liver	1198	0	0.54564	0.428687	0.024275	1.00167	0.782485	0.682305	0.0386365	1.83639	0.686755	0.485869	0.027513	0	0.444856	0.240312	0.013608
Keratinized Epithelium	Skin, Tongue	10914	0.201576	0.453212	0.344596	0.00646497	10.9034	0.98035	0.731787	0.0137291	3.33517	0.626003	0.510018	0.00956846	0	0.28898	0.222132	0.00416742
Mammary Epithelium	Mammary	2511	28.0765	1.07983	0.823405	0.0322061	48.7057	0.898439	0.512814	0.0200579	44.6436	1.17666	0.703377	0.0275114	0.159299	0.39374	0.275903	0.0107915
Mesothelium	Lung	24	41.6667	1.34714	0.352473	0.141016	100	3.44125	0.428736	0.171527	58.3333	1.28824	0.477836	0.191171	0
Pancreatic Epitheliium	Pancreas	308	0.649351	0.557922	0.262913	0.0293619	34.4156	1.25823	0.784669	0.0876313	27.5974	1.14308	0.830966	0.0928017	7.79221	0.94019	0.769289	0.0859137
Renal Epithelium	Kidney	2277	0.219587	0.535137	0.103601	0.00425531	3.07422	0.903556	0.544469	0.0223635	84.4532	2.74135	0.911274	0.0374296	0.0439174	0.585982	0.383476	0.0157509
Respiratory Epithelium	Lung, Trachea	1123	7.39092	1.00208	0.592415	0.0346485	44.6126	1.26019	0.659241	0.0385569	51.2021	1.81658	0.882227	0.0515987	1.60285	1.0474	0.579891	0.033916
Hematopoietic	Aorta, Marrow	2435	0.821355	0.27438	0.199883	0.00793917	22.5873	0.668544	0.492815	0.0195741	6.73511	0.428331	0.410148	0.0162907	0.780287	0.322527	0.266559	0.0105875
Erythrocyte	Heart, Marrow	207	1.44928	0.79583	0.122532	0.0166921	28.5024	1.8113	0.774248	0.105473	5.31401	0.806938	0.453421	0.0617682	0.966184	0.545091	0.236774	0.0322549
Leukocytes	Bladder, Heart, Kidney, Lung, Pancreas, Trachea	1875	5.92	1.29712	0.604164	0.0273466	49.12	1.68715	0.777963	0.0352133	12	1.39054	0.994199	0.0450008	0.533333	0.735225	0.625858	0.0283285
Lymphocytes	Diaphragm, Fat, Liver, Lung, Mammary, Marrow, Muscle, Spleen, Thymus	20275	0.887793	1.16929	0.518248	0.00713354	8.49815	1.09129	0.619269	0.00852407	0.882861	0.636896	0.615475	0.00847184	0.128237	0.548769	0.487513	0.00671048
Myeloid Cells	Brain, Diaphragm, Fat, Kidney, Liver, Lung, Mammary, Marrow, Muscle, Spleen	10525	0.912114	0.777675	0.581243	0.0111044	50.3373	1.50629	0.797224	0.0152306	1.95724	0.549479	0.531545	0.0101549	0.228029	0.52627	0.566438	0.0108215
Cardiomyocytes	Heart	200	2.5	0.826328	0.519451	0.071991	31	0.903235	0.618372	0.0857004	37.5	1.16309	0.828753	0.114857	4.5	1.19942	0.602983	0.0835677
Neuronal	Brain	139	0	0.306936	0.185455	0.0308304	38.1295	1.09122	0.76159	0.126608	10.7914	0.728693	0.638288	0.10611	8.63309	0.899378	0.594069	0.0987593
Astrocytes	Brain	426	0.234742	0.360609	0.240142	0.022804	20.4225	0.872423	0.682003	0.0647634	66.9014	1.75655	0.891752	0.0846812	69.0141	2.14417	0.991989	0.0941998
Chondroblast-Like	Muscle	356	80.0562	2.78837	1.21248	0.12595	99.1573	2.74668	0.640563	0.0665403	83.9888	1.79863	0.674655	0.0700817	3.08989	1.01167	0.635078	0.0659705
Fibroblasts	Aorta, Heart, Kidney	2463	28.177	1.06076	0.556733	0.0219868	87.6167	2.16258	0.793361	0.0313319	89.0784	2.49378	0.979023	0.0386642	0.568413	0.604139	0.555659	0.0219444
Mesenchymal Stromal	Bladder, Diaphragm, Fat, Lung, Mammary, Muscle, Pancreas, Thymus, Trachea	17882	36.176	1.44117	0.75333	0.0110414	90.8344	2.51899	0.719569	0.0105466	75.109	2.29917	0.985192	0.0144398	3.34974	1.15951	0.558418	0.00818464
Muscle Satellite Cell	Diaphragm, Muscle	1333	23.3308	1.43001	0.706935	0.0379501	50.5626	1.32493	0.760203	0.0408096	13.5034	1.11608	1.02494	0.0550213	1.65041	0.829128	0.756568	0.0406145
Oligodendrocytes	Brain	1320	0	0.348669	0.229425	0.0123766	70.6061	1.21607	0.639048	0.0344742	13.8636	0.923779	0.664296	0.0358363	10.8333	1.29408	0.821327	0.0443075
Pericytes	Brain	125	0.8	0.617276	0.217316	0.0380964	66.4	1.38494	0.778175	0.136418	94.4	2.42662	0.773863	0.135662	9.6	1.05318	0.789039	0.138322
Smooth Muscle	Aorta, Brain, Fat, Heart, Kidney	360	0.555556	0.796625	0.638061	0.0659112	31.1111	1.11455	0.656749	0.0678416	74.1667	2.04007	0.990344	0.102302	7.77778	1.44885	0.86878	0.0897442
Unknown	Aorta, Bladder, Brain, Colon, Fat, Heart, Kidney, Liver, Lung, Mammary, Marrow, Muscle, Pancreas, Skin, Spleen, Thymus, Tongue, Trachea	4711	3.48121	0.973812	0.694354	0.0198277	17.2999	1.54583	1.15032	0.032848	17.0877	1.67798	1.26257	0.0360533	2.25005	1.47769	1.21769	0.034772
