## Supplemental Tables for "Whole Organism Profiling of the Timp Gene Family": Table S15.xlsx

### Sheet: Sheet1
Peeney, D. et al. Whole Organism Profiling of the Timp Gene Family
Table S15. Common DE genes between Timp1+ Mammary and Lung Stromal Cells
Gene	Mammary p_val_adj	Mammary avg_log2FC	Lung p_val_adj	Lung avg_log2FC
A430107O13Rik	0.000781194	0.402149	9.49299e-14	0.440083
Aebp1	6.24017e-11	0.646938	1.73829e-209	2.20512
AI597468	1.56957e-05	0.444205	1.2648e-05	0.311556
Apod	3.19198e-40	0.629921	4.34642e-100	1.96445
Arf4	1.82892e-06	0.402715	1.42202e-06	0.363366
Ccdc80	9.95411e-37	1.14538	2.04563e-69	1.93091
Cd302	8.36424e-16	0.566058	5.13663e-41	0.617522
Cd63	1.49846e-77	1.04733	1.4886e-09	0.252309
Cd9	1.18917e-32	0.78435	8.43253e-96	1.21891
Cdv3	2.28426e-09	0.657343	0.0402805	0.281741
Cfh	1.25039e-49	1.25007	3.53045e-101	1.49837
Ckb	0.000242754	-0.504206	6.92295e-05	-0.329902
Clic4	0.0100376	-0.373219	0.000209287	-0.421701
Col15a1	2.54707e-13	0.659599	1.84836e-98	1.34274
Col6a1	2.36539e-06	0.343711	0.000294685	0.405837
Col6a2	3.60898e-06	0.410097	2.73225e-08	0.644492
Col6a3	1.21011e-05	-0.718903	5.5232e-08	-0.454983
Cox17	7.03196e-12	-0.477872	1.60374e-13	-0.7124
Creb3l1	0.00278683	0.388855	1.80113e-10	0.324209
Cryab	8.14163e-17	-1.04279	4.91009e-12	-0.74466
Ctsl	1.20138e-48	0.859474	6.63495e-37	0.850066
Dcn	6.323e-85	1.01017	0	4.02079
Dnajb4	1.47723e-06	-0.443459	3.55036e-13	-0.69877
Emp1	2.72808e-09	0.439945	8.143e-39	0.768606
Fbln1	8.0443e-09	0.638401	7.40986e-111	2.00813
Fgl2	1.97848e-20	1.4669	7.24706e-29	0.640383
Fhl1	4.58412e-31	-0.96457	1.1932e-31	-0.872138
Fmo1	1.43183e-16	0.638878	6.79374e-20	0.568696
Fos	1.17267e-09	-1.15983	0.0210336	-0.627005
Fstl3	1.55535e-12	0.422065	0.000199311	0.27487
Fxyd5	0.0331254	0.354341	1.05147e-15	0.467486
Gm13889	3.01373e-05	-2.35769	7.53088e-93	-1.99656
Gpx3	8.44975e-40	-1.99835	6.59932e-96	-1.45582
Grasp	0.000104596	0.374431	7.55238e-12	0.30522
Gyg	0.00129241	-0.45023	2.22041e-125	-2.30794
Hmgcs2	8.22234e-25	0.843766	5.60452e-38	0.916102
Htra1	1.34585e-10	0.480583	2.55757e-46	1.02351
Igfbp3	0.00396493	-0.668769	6.06773e-73	-1.84002
Igfbp7	1.44089e-63	1.0139	1.09436e-63	0.567031
Igsf3	2.90172e-25	0.872714	1.22342e-06	0.362062
Iqsec1	2.69179e-07	-0.274147	0.000227206	-0.439591
Iscu	3.03238e-09	-0.57803	2.18054e-07	-0.550912
Itm2a	7.54268e-70	1.4044	2.64746e-07	0.31454
Kctd11	6.38838e-18	0.831361	1.81756e-12	0.412299
Lama2	2.99637e-19	0.700256	2.18249e-40	0.857123
Lgmn	2.76094e-06	-0.351725	9.66114e-28	-0.749878
Limch1	6.66651e-19	-0.345477	5.63481e-114	-1.96175
Lrrc32	4.02714e-10	0.540624	4.11589e-08	0.380584
Lsamp	2.67785e-10	0.434623	2.07551e-68	0.534573
Lum	6.19682e-47	0.780874	4.51684e-19	0.525925
Marcks	8.1391e-81	-1.97288	1.34325e-23	-0.76329
Matn2	9.72519e-11	0.459726	1.87241e-43	0.795909
Mmp3	1.36207e-26	1.68336	2.44258e-20	1.68722
Morf4l2	6.80937e-05	0.44382	0.00193237	0.298012
Mt1	1.81238e-13	0.750599	6.37212e-33	0.44899
Mylk	0.0105791	-0.90155	5.81176e-120	-1.51807
Net1	6.87274e-05	-0.336189	2.89517e-12	-0.636468
Nfkbiz	1.80374e-08	-0.725664	2.0016e-14	-0.68134
Nox4	2.60887e-13	-0.349123	9.56545e-15	-0.577182
Oaf	7.24651e-06	0.466639	1.09439e-26	0.606973
Ogfrl1	0.0023389	-0.303396	9.94554e-16	-0.599593
P4hb	0.0275775	0.292162	2.65172e-19	0.732544
Park7	2.7068e-14	-0.59738	0.000475979	-0.489935
Pde4b	6.17567e-08	-0.613411	2.64385e-17	-0.553329
Pdgfrl	0.0101351	0.386389	4.14516e-26	0.810329
Pdpn	1.21623e-42	1.09638	1.90776e-58	0.938472
Penk	1.26639e-45	1.70865	1.2409e-91	1.68326
Pfkfb3	0.00605482	-0.257372	3.20974e-17	-0.594719
Plat	2.49034e-22	0.74506	7.39506e-09	0.606797
Prdx4	0.00673478	0.353998	1.59236e-06	0.324517
Psap	1.91231e-17	0.42314	4.88615e-08	0.470689
Ptgs1	0.000239541	-0.318131	1.08551e-05	-0.252335
Rcn3	3.33918e-11	0.44274	1.16102e-23	0.635692
Rnase4	4.80123e-09	0.339765	6.61346e-80	0.931078
Rnf144a	3.73793e-07	0.374702	0.00885158	0.272107
Rras2	3.29745e-16	-0.648269	9.35133e-10	-0.537775
Selenbp1	0.00522114	-0.258779	7.86877e-47	-1.10264
Serpinf1	2.05338e-37	0.506725	0	3.6874
Sfrp1	5.05995e-30	1.00269	3.5079e-10	0.649234
Sh3bgrl	0.0335689	-0.254698	0.00371169	-0.479681
Sod3	2.7812e-27	-1.07002	6.81423e-41	-0.947295
Srm	0.00700913	0.351742	0.00293871	0.258745
Srpx	6.31013e-47	0.950708	7.63033e-63	1.37994
Tagln	0.000237646	-2.31663	1.94571e-67	-1.9717
Timp1	4.31586e-13	0.868044	9.03558e-81	1.17947
Tmem100	1.90872e-31	-1.13506	3.34734e-15	-0.603237
Tmem176a	1.40136e-09	-0.747851	2.95001e-113	-1.30198
Tmem176b	2.37117e-11	-1.08816	1.39181e-140	-1.33523
Tnfaip6	7.99309e-43	1.20099	2.59078e-07	0.385487
Tns1	3.78388e-15	-0.614613	4.47242e-63	-1.34619
Tpt1	6.81729e-13	0.492132	6.43997e-54	0.375807
Tsc22d3	0.00250908	-0.424044	2.97182e-27	-0.861126
Tshz3	2.59483e-07	0.310904	2.21843e-15	0.365049
Tubb4a	1.08402e-10	-0.516401	0.000899813	-0.330902
Tubb6	1.25331e-08	0.483294	2.50674e-17	0.69156
Twist2	2.12453e-17	0.867836	6.48772e-66	0.74146
Txnip	0.016347	-0.583672	1.02862e-13	-0.696115
Zyx	1.43511e-09	-0.565515	1.5363e-40	-0.965538
