## Supplemental Tables for "Whole Organism Profiling of the Timp Gene Family": Table S16.xlsx

### Sheet: Sheet1
Peeney, D. et al. Whole Organism Profiling of the Timp Gene Family
Table S16. Common DE genes between Timp2 Timp3 high Mammary and Lung Stromal Cells
Gene	Mammary_avg_log2FC	Mammary_p_val_adj	Lung_avg_log2FC	Lung_p_val_adj
Pi16	4.70625	1.75565e-140	4.39215	0
Ly6c1	4.38629	7.25145e-156	2.28138	3.65857e-171
C3	4.22948	2.37179e-147	2.22362	8.25124e-105
Anxa3	4.06041	1.33975e-147	0.584787	3.54166e-19
Ly6a	3.95101	1.84699e-146	3.68197	0
Cxcr7	3.49782	1.57966e-122	1.55239	9.73567e-97
Ifi27l2a	3.19065	2.75013e-111	0.425224	7.08431e-07
Fndc1	3.13569	2.62881e-144	1.31536	5.81955e-114
Plac9	3.0954	7.44711e-90	1.16316	1.35817e-237
Sema3c	2.76475	1.32024e-146	0.333353	4.23728e-08
Prss23	2.73768	1.66233e-90	1.53755	1.75268e-123
Gas7	2.69372	1.45591e-53	0.759148	4.52214e-16
Cd248	2.52418	9.05343e-113	1.85154	3.10919e-200
Timp3	2.50459	1.11584e-108	1.44081	2.41797e-103
Fbn1	2.47789	2.82851e-108	0.970147	5.22983e-44
Sfrp4	2.47298	1.31412e-63	0.759012	2.28647e-50
Cd55	2.40691	6.7803e-80	0.594736	6.08971e-27
Scara3	2.35506	1.97174e-91	1.50494	6.37531e-181
Plac8	2.35295	3.05307e-75	0.739915	1.49737e-23
Scara5	2.15918	9.1407e-91	2.68353	4.50998e-301
Timp2	1.99353	1.62043e-118	1.65949	7.12657e-248
Cd34	1.96778	4.67325e-90	2.74522	1.48428e-305
C1qtnf1	1.94542	2.64725e-90	0.462933	1.09163e-12
Fstl1	1.8842	1.00813e-94	1.27509	2.0981e-103
Slc43a3	1.84076	6.68109e-53	0.793059	2.77198e-22
Cfb	1.80152	1.54388e-50	1.63995	2.80753e-69
Col14a1	1.78757	1.34594e-68	1.91959	7.27978e-217
Tnxb	1.78651	2.90867e-64	0.619417	7.30522e-30
Gpr133	1.71595	5.33866e-57	1.15829	1.36563e-133
Prkcdbp	1.70232	1.64296e-62	0.650139	5.30778e-43
Emilin2	1.6721	1.24752e-69	0.802583	9.49108e-81
Il33	1.64519	7.99566e-55	1.72377	5.6992e-179
Dpt	1.63418	1.13962e-78	0.908237	2.60962e-37
Clec3b	1.60401	4.32145e-102	2.60585	0
C4b	1.55161	2.82503e-30	1.16909	2.65057e-35
Ace	1.54831	1.17921e-74	0.92068	5.10718e-60
Thbd	1.54016	1.8472e-53	0.470374	3.96576e-07
Gpc3	1.53034	1.95114e-31	1.46426	4.63599e-70
Olfml2b	1.51611	3.21452e-48	1.29155	7.80104e-78
Adamts5	1.51451	4.17057e-55	1.29044	2.4024e-93
Pcsk6	1.4827	1.25849e-74	0.442189	3.92071e-19
Axl	1.39467	1.19452e-59	1.20467	1.37535e-83
Chrdl1	1.39369	3.66125e-65	0.507237	3.37787e-06
Mfap5	1.38201	1.35778e-37	1.05558	7.83256e-98
S100a16	1.37791	1.57355e-48	0.5119	1.7142e-29
Ddah2	1.34635	3.66765e-56	0.822337	3.53787e-57
Tmem158	1.32416	3.60443e-41	0.73129	1.92914e-46
Igfbp6	1.32209	5.73602e-50	1.79912	1.46942e-183
Tmeff2	1.30313	1.85716e-31	0.483378	1.81783e-20
Ddr2	1.28294	8.73185e-40	0.711466	5.83211e-29
Ebf2	1.26857	5.20742e-37	0.321042	1.70416e-28
Triobp	1.25391	3.27047e-46	0.285192	3.3186e-07
Creb5	1.25233	1.81108e-43	0.742266	2.18257e-43
Adamtsl4	1.24799	1.54603e-60	0.324375	1.24345e-09
Klf4	1.23289	2.09535e-37	1.63713	4.38452e-145
Ptrf	1.22248	1.3211e-26	0.490421	3.55547e-14
Sult5a1	1.21597	1.03627e-45	0.790205	1.00201e-40
Nid1	1.21413	5.89043e-40	1.0275	1.38863e-46
Mmp23	1.18812	8.38142e-31	1.74589	2.7049e-173
Htra3	1.18359	2.13058e-42	1.77852	2.12739e-145
Errfi1	1.16207	1.20714e-18	0.762171	0.00110799
D4Bwg0951e	1.15706	4.58485e-57	0.582951	1.44632e-47
Flnb	1.14508	2.62195e-34	0.388904	2.36487e-26
Qpct	1.14452	5.96124e-27	0.709164	9.84075e-22
Osr1	1.13071	7.47201e-23	1.2263	3.78628e-85
Prrx1	1.10748	1.08196e-36	0.927532	8.38806e-74
Lims2	1.08496	3.85257e-41	0.413587	2.42309e-11
Tek	1.08397	6.96522e-56	0.770855	4.73766e-78
Bmp1	1.08387	2.1248e-30	0.866147	2.83828e-60
Fbln5	1.07751	3.24964e-22	0.885666	9.71683e-22
Xdh	1.07243	9.75661e-33	0.350117	4.42907e-05
Lsp1	1.04554	1.36416e-31	0.65676	1.54213e-35
Antxr2	1.03114	3.73539e-36	0.460256	5.47678e-13
Anxa1	1.0277	3.73055e-23	0.429977	0.000408684
Ppp1r14b	1.02165	7.37405e-41	0.394832	4.62769e-14
Epdr1	1.01544	1.03441e-25	0.316673	5.26864e-05
S100a13	0.997972	7.07149e-52	0.399077	5.35239e-17
Egr1	0.99559	3.82481e-09	0.278271	0.0091059
Ablim1	0.993371	3.56981e-32	0.79823	3.42028e-41
Add3	0.992148	3.82658e-39	1.06952	8.98299e-73
Ugdh	0.982559	3.96398e-12	0.548885	1.92642e-09
Serpinb6a	0.974944	7.77165e-37	0.52013	1.42003e-21
Fst	0.971701	3.32667e-16	0.370846	1.49117e-13
Lbp	0.942705	2.77427e-15	0.646485	1.13927e-26
Glul	0.917278	2.09436e-11	0.390903	1.15429e-07
Oxct1	0.916223	2.29523e-23	0.516183	1.93655e-16
Antxr1	0.906047	1.98845e-23	0.446203	8.13555e-14
Spnb2	0.904067	5.96763e-19	0.419918	5.33009e-11
Ly6e	0.903499	2.16608e-18	1.02956	2.40814e-81
Uap1	0.898084	6.86465e-10	0.475081	1.78529e-15
Hn1	0.884162	5.19674e-20	0.868113	2.57923e-45
Gfpt2	0.880038	8.46957e-09	1.59206	1.05026e-106
1110003E01Rik	0.871607	2.2807e-24	0.288591	2.91143e-11
Itih5	0.867145	3.68908e-18	0.820805	2.61213e-36
Islr	0.861741	4.27021e-12	1.48772	6.94141e-92
Dcbld2	0.859071	7.36023e-20	0.256803	4.50741e-09
Blvrb	0.851472	4.60888e-26	0.451975	3.05182e-21
Sema3b	0.847921	1.63321e-18	0.408623	1.89409e-15
Dact1	0.844772	1.2984e-26	0.951811	2.38397e-57
Lrrc17	0.84097	1.10029e-12	0.677043	3.80006e-21
Arhgap20	0.828805	6.79563e-32	0.454476	4.11883e-16
Epb4.1l2	0.825326	2.39959e-20	0.464368	7.28236e-17
Fyn	0.822951	1.43619e-23	0.460972	2.54333e-15
Cmtm3	0.815249	1.31782e-19	0.290592	8.62555e-06
Man1a	0.815179	6.19401e-15	0.452808	1.32944e-30
Ramp2	0.809919	1.44577e-21	1.13972	3.82604e-97
Igfbp4	0.792132	9.01469e-10	3.383	0
Gngt2	0.787927	2.3634e-27	0.308199	6.83369e-15
Hsd3b7	0.785908	3.0755e-12	0.45259	2.11779e-11
Sulf1	0.776301	1.24644e-21	0.595676	5.14755e-21
Serping1	0.769971	9.74093e-11	1.17624	1.2722e-87
Shisa5	0.769244	2.47479e-13	0.471342	7.6037e-14
Ptgs2	0.766637	6.64182e-07	0.276654	6.96182e-18
Flrt2	0.765531	7.598e-14	1.00066	9.97261e-77
Klf3	0.752339	2.13433e-19	0.281339	2.02365e-05
Thbs3	0.743291	8.00725e-06	0.716179	4.3871e-24
Klhl13	0.722234	1.57703e-13	0.496948	5.28733e-12
6330406I15Rik	0.709674	1.08211e-12	1.2134	1.00612e-88
1700019D03Rik	0.705776	2.41193e-30	0.268851	5.22368e-20
Pgf	0.699176	7.19523e-16	0.405557	2.45932e-10
Nfix	0.697529	1.89687e-14	0.375419	2.5132e-08
Rab3il1	0.68983	2.61968e-08	0.488789	4.51435e-19
Nedd4	0.682299	2.26384e-13	0.422712	4.26087e-07
Nenf	0.677819	1.24699e-23	0.366052	3.56929e-23
Ntn1	0.667778	7.73024e-20	1.33505	1.02867e-133
Gsn	0.666273	2.03572e-12	1.40699	1.66552e-124
Ndn	0.66085	2.90265e-06	0.383315	2.92432e-07
Glt8d2	0.658908	1.25378e-22	0.351499	3.42044e-14
S100a6	0.658827	6.28159e-26	0.732879	2.15977e-110
Mmp2	0.652495	1.09275e-08	1.24795	7.27622e-35
Hspb8	0.650399	9.74732e-13	0.323083	4.94553e-05
Gda	0.643536	1.16814e-18	0.597976	8.29892e-60
Sulf2	0.641914	5.08945e-25	1.20354	3.48071e-118
Npc2	0.641468	6.34465e-18	0.479135	3.91907e-25
Jag1	0.641353	1.14365e-07	0.307532	3.17498e-16
Cpne8	0.639581	1.04121e-19	0.409478	2.1765e-30
Heg1	0.638072	7.59698e-27	0.470965	0.0344683
Snx18	0.63718	2.5768e-18	0.756762	2.47624e-41
Metrnl	0.627871	4.6001e-09	0.654504	1.2616e-29
Anxa2	0.626704	0.000248523	0.496943	0.000113232
Akap12	0.62469	1.12276e-10	1.71613	8.9241e-138
Fcgrt	0.623687	4.32615e-07	0.782363	1.11809e-36
Arl4a	0.622276	5.16573e-07	0.389516	3.40884e-11
Anpep	0.620542	5.18459e-26	0.620679	7.89596e-93
Lamb2	0.617888	2.73204e-05	0.695014	1.10215e-27
Add1	0.616852	3.2095e-14	0.38523	1.08336e-07
Anxa4	0.614466	6.55451e-09	0.480255	3.13649e-14
Ahnak	0.611399	2.02671e-10	1.19672	1.55098e-113
Ltbp4	0.603312	3.59973e-12	0.710417	8.22851e-47
2021-03-02	0.601572	1.02743e-13	0.272358	6.33785e-06
Cercam	0.598763	4.54574e-06	0.645666	2.14027e-25
Palm	0.594752	7.3652e-18	0.404867	1.6049e-14
Idh1	0.58917	7.4893e-10	0.287689	0.00195315
AW112010	0.580788	8.93869e-14	0.566752	1.90422e-21
Meg3	0.580147	4.46746e-08	1.7816	8.82286e-157
S100a10	0.57681	3.21851e-19	0.842193	1.72903e-84
Arpc1b	0.575999	5.21645e-09	0.748456	5.30595e-44
Prnp	0.570215	2.08167e-06	0.383218	1.17619e-13
Cd200	0.570171	1.6014e-20	0.873597	1.961e-62
2010106G01Rik	0.569626	9.90904e-07	0.348739	0.00642196
Pam	0.565534	1.82429e-09	0.543761	6.10075e-15
Efna5	0.561544	7.10825e-09	0.774182	4.90153e-55
Aida	0.559744	1.49548e-11	0.288365	4.46944e-09
Ltbp1	0.559184	2.47797e-09	0.470515	0.041379
Lamc1	0.554855	7.27844e-10	0.385342	4.92002e-05
Pdlim2	0.552308	6.83477e-07	0.536384	2.791e-23
Slfn5	0.55146	1.17974e-11	0.373907	5.9933e-20
Nfib	0.545255	1.03681e-07	0.362701	9.21722e-13
Rbpj	0.544306	1.505e-13	0.302671	1.24799e-07
Carhsp1	0.537171	3.56279e-07	0.630029	7.8189e-32
Zfp385a	0.533915	1.66979e-19	0.59072	4.21616e-48
Fez1	0.525419	1.7603e-16	0.250417	1.97145e-09
Chst12	0.519726	5.65793e-07	0.309967	1.63323e-05
Pla2g4a	0.51657	5.5631e-13	0.614866	4.55223e-45
Trio	0.507842	2.82072e-12	0.328906	2.66182e-13
Ndrg4	0.499877	4.08486e-11	0.374892	2.65941e-20
Cdon	0.497122	5.57891e-12	0.854044	6.72207e-81
Nadk	0.494335	6.52936e-10	0.288891	0.00109574
Pdlim4	0.493598	7.61565e-05	0.347268	1.56545e-17
Sfxn1	0.4931	5.6521e-07	0.472309	9.41911e-14
Prr13	0.490771	2.77594e-10	0.547282	8.86258e-29
Gabra3	0.489267	1.17169e-05	0.728347	3.25605e-48
Fam124a	0.489095	3.66341e-16	0.255779	3.18953e-05
Adamtsl1	0.48645	4.94445e-06	0.730134	1.9276e-59
Xpnpep2	0.485201	0.000177479	0.372521	2.39701e-15
Lysmd2	0.484539	4.20021e-11	0.476161	1.45532e-21
Agtrap	0.484254	3.47036e-10	0.28966	7.44004e-05
Vcan	0.483239	0.000175838	0.778386	1.1981e-42
Fuca1	0.482916	0.00185948	0.269413	0.0136493
2021-09-08	0.477159	1.18606e-10	0.284495	1.87694e-07
Rftn1	0.476899	4.49453e-08	0.283421	6.22991e-09
Mn1	0.471151	0.00540288	1.14363	7.17646e-76
Efemp2	0.466803	0.0230002	0.35392	0.0032914
Smpdl3a	0.462451	0.0262382	0.846395	7.74882e-29
Csrp2	0.45944	3.02107e-14	1.25471	7.6378e-88
Adam15	0.456311	0.0184566	0.371712	1.7509e-09
Calu	0.449441	0.0423169	0.681328	9.6514e-22
Adamts2	0.448208	0.0396765	1.64999	9.40888e-130
Stx2	0.448194	8.82906e-10	0.266686	3.57409e-08
Man2b2	0.445003	8.85571e-06	0.408241	6.05725e-08
Sema3d	0.436448	6.00092e-30	0.798877	1.03187e-45
Sspn	0.432045	2.04715e-06	0.264705	0.00560977
Fam114a1	0.428847	0.000481886	0.342023	5.54945e-08
Fkbp1a	0.427097	2.31016e-08	0.252752	1.00032e-09
Nfia	0.426866	2.42351e-05	0.318046	6.99432e-09
Calml4	0.42477	2.07812e-19	0.479969	5.40077e-36
Golim4	0.424002	0.000100578	0.337704	2.44594e-07
Ptgfrn	0.386432	9.46862e-05	0.613796	5.00692e-31
Itgb3	0.381736	0.000316391	0.298341	5.13817e-21
Pik3ip1	0.373526	6.08901e-10	0.381198	1.81131e-10
Col5a1	0.373416	0.032851	0.505616	2.48172e-19
Csgalnact2	0.372516	1.33932e-08	0.320138	7.56786e-10
Nsg1	0.368556	1.48866e-15	0.420077	9.99961e-17
Mpp6	0.367673	0.000627748	0.680007	2.81649e-54
Pdlim5	0.359149	4.43879e-05	0.273812	6.3893e-06
Pls3	0.357712	0.00494353	0.328569	6.22049e-05
Gns	0.353047	0.0330688	0.407178	1.97048e-10
Dapk1	0.34953	0.00390264	0.670231	2.54641e-31
Pdcd4	0.344755	0.000286352	0.342264	5.20034e-08
Pi15	0.343891	2.74589e-15	0.335403	1.80449e-07
Adamtsl5	0.343097	0.000215278	0.429132	9.88523e-09
Dnm1	0.342897	1.70406e-06	0.267193	2.0491e-09
Gadd45g	0.337569	0.00151979	0.266308	0.00760347
Spna2	0.332503	0.02492	0.300313	0.00014002
AI413582	0.331498	4.3786e-05	0.4085	2.51005e-20
Rps12	0.331389	1.32434e-23	0.336189	1.95735e-34
9430020K01Rik	0.328865	7.84588e-05	0.426695	5.79526e-10
Hmgn3	0.321342	9.52928e-07	0.554739	2.87645e-28
D19Wsu162e	0.314995	0.012101	0.285378	8.06589e-10
Abca1	0.310827	0.00083959	0.362154	2.19515e-11
Pygb	0.310686	0.000101287	0.278064	2.04212e-05
Scn1b	0.303816	8.05988e-08	0.500856	1.57027e-25
Cks1b	0.303152	0.000609125	0.464252	1.84796e-27
Gprc5b	0.296943	5.40294e-06	0.331868	6.42198e-17
Serf2	0.290118	5.26841e-15	0.451817	3.36178e-45
2610034B18Rik	0.285046	0.000142523	0.268244	0.00105487
Rhoq	0.283273	0.0253325	0.268836	2.75761e-07
Ncoa7	0.282823	4.23642e-08	0.523361	2.52119e-26
Rps20	0.279998	6.83229e-24	0.282577	4.01895e-26
Zfp521	0.271169	0.000715035	0.275264	4.89694e-08
Lmo2	0.269637	7.12108e-08	0.372112	2.78187e-21
Eef1a1	0.257673	0.00072345	0.484834	1.98383e-49
Kank1	0.255858	6.51659e-06	0.476362	6.91366e-28
Nrp2	-0.262503	1.13802e-06	-1.04141	4.37669e-35
Cd82	-0.265818	0.0129013	-1.16887	6.89218e-69
Epas1	-0.286134	0.00571544	-0.616343	3.00543e-09
Fmo2	-0.28757	0.0146442	-0.424915	4.26159e-26
2021-09-04	-0.288023	5.69764e-07	-1.99548	4.7091e-142
Tspan9	-0.297881	0.000123663	-0.464097	2.36488e-11
Gfra2	-0.305204	0.000145249	-0.470586	1.95356e-07
Kpna2	-0.315881	0.0279805	-0.308306	8.61747e-05
Emp2	-0.327653	0.000155579	-1.0165	4.53482e-44
Mmd	-0.335578	4.85041e-05	-0.444863	4.27957e-12
Ednra	-0.343165	6.67468e-20	-0.940406	2.32367e-43
Scarf2	-0.363307	0.00250943	-0.884114	3.41841e-26
Myo1b	-0.365221	1.07216e-08	-1.09737	3.66982e-63
Snai1	-0.382744	0.00865925	-0.474752	2.63934e-05
Mfge8	-0.394073	0.00129003	-0.749113	6.18989e-15
Spry1	-0.428712	3.08424e-06	-0.366081	0.0010444
Dad1	-0.444957	0.000416861	-0.581422	1.43833e-07
Enpep	-0.451605	0.0390133	-0.857475	7.74499e-43
Ywhaq	-0.452219	0.0465323	-0.687904	2.2861e-15
Tagln2	-0.463774	4.48506e-05	-1.0621	1.61588e-51
Col27a1	-0.474699	6.41391e-11	-0.45236	3.9785e-13
Cp	-0.476587	2.85911e-07	-0.541967	9.18789e-19
S1pr3	-0.47888	0.00116235	-1.1441	8.67615e-54
Ptk7	-0.483239	1.59219e-16	-0.774316	1.75161e-31
Tpm1	-0.49459	0.00347033	-0.539541	2.77845e-08
Hilpda	-0.528639	1.37648e-05	-0.459365	0.022764
Emilin1	-0.537592	3.74884e-07	-0.289393	0.0070325
Ccrl2	-0.547614	1.33892e-07	-0.561657	3.97164e-10
Bmper	-0.550138	4.30733e-10	-0.590872	6.52037e-26
Son	-0.561081	0.00106008	-0.514391	0.000361375
Eif4ebp1	-0.567842	0.0144085	-0.488765	0.0043954
Ets2	-0.568496	8.14989e-06	-0.318211	0.000719295
Cd81	-0.575237	1.36878e-10	-0.689731	1.05936e-50
1810011O10Rik	-0.579905	2.05679e-10	-0.465427	7.08645e-23
Ifi27l1	-0.596378	1.10711e-07	-0.457977	0.0151756
Cst3	-0.598199	1.23017e-06	-0.255094	0.000311365
Grem2	-0.623888	1.10001e-11	-0.901862	0.0323531
Col13a1	-0.626002	1.0915e-32	-1.21604	9.15973e-75
Myl12a	-0.629277	1.53718e-10	-0.492887	2.05057e-08
Slc9a3r2	-0.641331	2.78219e-13	-0.687661	5.77671e-13
Slit2	-0.652136	1.55994e-22	-0.504825	2.89299e-15
Arhgap31	-0.652543	1.00814e-08	-0.518777	3.62484e-08
Tmem66	-0.747647	1.25968e-09	-0.295887	0.00183077
Cald1	-0.758013	4.86863e-08	-0.675866	8.60884e-16
Csrp1	-0.769593	3.07441e-11	-0.984943	1.62649e-54
Arid5b	-0.770371	3.92936e-11	-0.374926	0.0179162
Angpt2	-0.771746	1.77083e-20	-0.537548	1.8547e-19
Gsto1	-0.796136	1.07506e-17	-0.263734	0.0451155
Kitl	-0.821041	1.6407e-15	-0.623291	2.72697e-20
Gm1821	-0.86387	5.13512e-11	-0.435108	0.00819378
H3f3b	-0.888628	8.85265e-32	-0.853007	8.55388e-24
Colec12	-0.902884	1.86375e-17	-0.317354	5.71396e-07
Srsf2	-0.919832	1.21612e-17	-0.411871	3.43799e-05
Malat1	-0.969286	3.6994e-13	-1.17155	3.23879e-16
Ubb	-0.993954	1.22294e-22	-0.572484	5.15371e-17
F2r	-1.00561	4.57526e-33	-1.44173	2.80065e-96
Sdc4	-1.03145	6.56599e-09	-0.785414	7.45525e-27
Akap2	-1.05272	1.14504e-18	-0.56952	3.62648e-13
Mme	-1.05449	4.55092e-28	-0.296924	6.52374e-08
Tubb4b	-1.08862	9.68385e-15	-0.280332	0.0294027
Olfml3	-1.10562	2.18156e-13	-0.357348	1.20376e-19
Inmt	-1.1073	7.52711e-07	-1.07072	0.000896632
Btg1	-1.15209	1.17598e-21	-0.84424	1.66464e-23
Palld	-1.15234	6.77846e-34	-0.56959	1.32834e-25
Cxcl14	-1.16849	9.29941e-10	-2.14046	3.63028e-122
Ier5	-1.18598	2.0941e-19	-0.764627	4.61653e-17
Cdh11	-1.20731	5.37966e-43	-0.358163	8.19611e-05
Iigp1	-1.23616	5.49241e-05	-0.416463	1.38044e-05
Mat2a	-1.28618	1.62637e-21	-1.62402	1.56681e-58
Gpm6b	-1.43685	1.04962e-38	-0.510616	7.34342e-07
Anxa5	-1.45419	1.94345e-71	-0.252953	0.000125212
Plk2	-1.58509	1.74315e-13	-0.44399	2.69139e-11
Gadd45b	-1.69563	2.04212e-33	-1.27524	3.55349e-53
Cebpb	-1.70897	7.66253e-41	-0.96654	1.31511e-23
Rgs2	-1.84006	6.2555e-29	-2.75937	3.31094e-130
Crispld2	-1.86857	4.10229e-56	-0.256385	0.000520225
Plin2	-1.92843	3.11736e-33	-0.826888	6.80124e-33
Hsd11b1	-2.32513	3.80459e-72	-1.85711	1.50521e-97
Mfap4	-2.58302	2.2677e-25	-0.540647	0.00166414
Thbs1	-2.71423	3.05388e-61	-1.54824	1.38682e-51
Enpp2	-2.98628	1.48431e-111	-1.9036	3.76058e-41
1190002H23Rik	-4.00658	1.60131e-80	-0.958558	1.87747e-22
