## Supplemental Tables for "Whole Organism Profiling of the Timp Gene Family": Table S17.xlsx

### Sheet: Sheet1
Peeney, D. et al. Whole Organism Profiling of the Timp Gene Family
Table S17. Common DE Genes between Timp low Mammary and Lung Stromal Cells
gene	mammary p_val_adj	mammary avg_log2FC	lung p_val_adj	lung avg_log2FC
Abca8a	1.7963e-11	-1.12114	1.13982e-46	-1.8893
Adamts1	4.47517e-22	-2.208	9.84716e-21	-1.7349		Matrisome Genes
Adamts2	1.8221e-20	-1.3946	3.11979e-29	-1.52445
Aebp1	2.57124e-58	-2.88818	2.72077e-14	-1.3836
Anxa1	9.27836e-39	-3.43664	1.00444e-46	-1.77692
Apoe	0.0197034	-1.08261	6.52158e-122	-3.607
Arhgap31	1.14639e-25	1.69742	2.02292e-51	1.74111
B4galt1	3.61256e-07	-1.08969	9.01777e-40	-1.67519
C1ra	1.679e-55	-2.83516	2.44237e-13	-1.03065
C3	1.2349e-13	-3.47624	8.09566e-39	-2.59957
C4b	2.82815e-07	-1.5697	4.14471e-28	-1.97
Cbfa2t3	2.27011e-22	1.28315	1.09055e-22	1.18239
Ccl11	4.85745e-40	-3.43882	0.000101593	-1.371
Cd34	2.47907e-42	-3.46489	1.15093e-29	-2.08023
Cebpb	1.02321e-61	-3.40144	4.15831e-58	-2.35947
Cebpd	3.6301e-34	-2.86454	6.12122e-35	-1.97894
Cfh	7.09946e-21	-1.67516	9.29059e-70	-2.80035
Clec3b	3.5911e-50	-4.07707	9.98688e-52	-2.91859
Col14a1	7.5733e-16	-1.58333	9.28058e-12	-1.05934
Col1a1	7.14778e-67	-4.47481	2.54916e-51	-2.00069
Col1a2	4.2783e-74	-5.0018	4.02594e-37	-1.87247
Col3a1	9.95816e-60	-5.48279	1.21966e-66	-2.209
Col6a1	6.69454e-65	-3.27105	6.29936e-33	-1.35287
Col6a3	1.12935e-49	-2.65653	4.40943e-43	-1.80077
Cpxm1	1.05221e-28	-2.31781	1.35299e-21	-1.20191
Crip1	0.00702367	1.0883	3.18091e-30	1.2025
Crispld2	0.0462201	-1.48931	1.12838e-79	-2.63211
Csrp2	1.25726e-37	-2.26477	2.09635e-11	-1.05596
Cxcl12	2.24804e-27	-2.61559	3.14505e-11	-1.5627
Cygb	3.16113e-21	-1.49861	9.29249e-39	-2.25669
Cyr61	6.0341e-17	-2.98895	6.49215e-24	-2.50503
Dcn	3.05469e-69	-6.69455	5.36886e-30	-4.39033
Dpep1	5.16946e-54	-3.20173	2.87484e-68	-2.87276
Dpt	6.19727e-49	-4.36576	2.69493e-68	-2.59646
Efemp1	7.28446e-46	-3.84147	1.11423e-40	-1.9583
Egr1	2.04614e-20	-2.76924	1.15873e-52	-2.53216
Eln	8.84993e-11	-1.27256	3.2064e-51	-2.55855
Emp1	2.76529e-37	-2.65794	4.24041e-29	-1.41478
Errfi1	5.14798e-32	-2.784	3.05291e-16	-1.36106
Fbln1	3.41177e-16	-1.98225	1.32062e-55	-2.60334
Fbln5	1.56542e-11	-1.50017	2.69755e-21	-1.263
Fgfr1	2.66156e-29	-1.70705	2.99037e-37	-1.48105
Fhl1	9.6951e-15	-1.14714	4.47057e-68	-2.41615
Fn1	2.36355e-34	-4.05023	1.94981e-44	-2.09525
Fosb	1.93515e-28	-2.57365	3.21698e-09	-1.07544
Gadd45g	1.22542e-09	-1.94893	1.20857e-07	-1.18265
Gas1	3.82112e-10	-1.35314	6.39845e-53	-2.18867
Gas7	4.17573e-17	-3.02931	7.354e-29	-1.47559
Gdf10	3.5439e-06	-1.01209	3.458e-12	-1.12264
Gpc3	7.88947e-19	-2.14542	1.94538e-41	-2.06662
Gpx3	8.14027e-19	-3.0971	7.54325e-17	-1.58933
Gsn	7.0734e-91	-6.47986	1.12153e-180	-4.05173
Gstm1	2.20143e-38	-2.8865	1.58807e-100	-2.28684
Gstm2	1.98916e-22	-1.54091	1.60451e-27	-1.21545
Htra3	6.37896e-40	-2.72617	5.74961e-26	-1.55087
Ier2	6.54796e-06	-1.32495	5.25407e-36	-2.46419
Ifi27l2a	3.39196e-07	-2.33331	2.53863e-25	-2.14577
Ifrd1	1.79591e-13	-1.38028	4.53951e-16	-1.00228
Igf1	5.86581e-15	-1.5653	2.35309e-42	-1.83948
Igfbp4	1.46239e-38	-3.27288	1.21581e-07	-1.99155
Igfbp5	9.79402e-10	-2.69178	4.48116e-06	-1.72118
Igfbp6	3.29684e-60	-4.67631	4.17538e-66	-3.12593
Igfbp7	1.10319e-40	-4.05364	2.45062e-159	-3.1446
Il11ra1	2.12543e-20	-1.85482	1.33518e-36	-1.57611
Inmt	2.7592e-11	-2.15699	2.30143e-87	-4.2078
Jund	6.21151e-25	-1.61834	3.66386e-18	-1.02039
Lgals1	1.35645e-56	-2.08971	1.62858e-50	-1.60334
Loxl1	3.68433e-40	-2.40193	6.90177e-91	-2.6194
Lpar1	1.3241e-25	-1.58353	2.37745e-30	-1.16647
Ltbp1	1.96451e-11	-1.09433	3.9827e-35	-1.45384
Ltbp4	4.3396e-19	-1.50425	6.79652e-80	-2.16427
Lum	9.25428e-62	-4.73064	7.69278e-16	-2.69943
Mfap4	0.0485643	-1.69037	1.25161e-75	-3.87709
Mfap5	2.04391e-51	-3.78739	2.14751e-92	-3.15753
Mgst1	1.25272e-26	-1.31902	2.59937e-82	-2.35008
Mmp2	2.85914e-55	-3.72478	3.7847e-46	-2.26978
Mmp3	1.76795e-18	-4.20755	9.966e-12	-2.38591
Ms4a4d	1.05457e-18	-1.23582	3.32218e-54	-1.95597
Mt1	2.6357e-23	-1.80449	5.44604e-15	-2.43546
Mt2	1.98853e-30	-2.52846	1.27089e-08	-1.90469
Mustn1	3.93196e-08	-1.71068	1.51366e-13	-2.46469
Nbl1	1.96599e-39	-2.36461	9.03293e-39	-2.09339
Nr4a1	2.38378e-07	-1.72358	2.76927e-17	-1.51684
Ogn	3.33631e-24	-2.77138	1.39229e-114	-3.31438
Ostf1	3.31647e-29	1.62216	1.69024e-14	1.13308
Pamr1	1.9814e-06	-1.21003	1.24425e-17	-1.15458
Pcolce	3.75545e-46	-2.88431	5.8129e-21	-1.06701
Pcolce2	5.50526e-26	-2.63185	9.1452e-144	-3.78485
Pdgfra	4.35001e-31	-1.69285	1.03851e-78	-2.91102
Pgcp	9.80292e-14	-1.53009	6.45278e-18	-1.04984
Pi16	1.49961e-10	-3.99322	6.86636e-14	-2.61389
Plxdc2	4.0744e-19	-1.42463	4.89322e-64	-2.19341
Pmp22	6.53949e-27	-1.97799	4.60949e-50	-1.45538
Ptgis	5.68427e-12	-1.04723	4.66928e-77	-2.51098
Rcn3	1.0388e-35	-2.28801	8.0816e-22	-1.02442
Rcsd1	2.35809e-33	1.12923	1.92914e-34	1.29043
Rnase4	2.54158e-59	-3.38188	2.47367e-63	-2.12789
Scara5	2.29772e-12	-1.45704	2.23612e-07	-1.13692
Sepp1	6.45794e-49	-2.7576	5.77393e-28	-1.23639
Serpinf1	6.14898e-69	-4.55526	5.77735e-15	-2.02523
Serping1	2.58673e-83	-4.23863	7.89308e-58	-1.92497
Slc1a5	1.46008e-11	-1.16173	2.65263e-25	-1.15108
Slc43a3	6.58225e-15	-1.64442	2.33358e-48	-2.02106
Smoc2	1.75937e-09	-2.15856	5.66406e-12	-1.39165
Socs3	3.73508e-08	-1.7037	8.67808e-11	-1.2434
Sod3	5.26359e-22	-2.07513	1.54815e-134	-3.31547
Spon1	9.84231e-10	-1.22209	9.1073e-47	-2.15326
Srpx	7.34107e-37	-2.84096	6.88309e-17	-1.1026
Thbd	1.03428e-12	-1.65071	6.82082e-14	-1.10208
Thbs1	1.24141e-12	-2.51717	2.76281e-19	-1.67348
Timp1	0.000395771	-1.05938	1.36265e-11	-1.04499
Timp2	2.65319e-57	-3.64178	2.09769e-38	-1.61674
Timp3	3.22254e-13	-1.97148	1.26099e-61	-2.1477
Tnxb	6.72596e-27	-2.05714	2.52638e-29	-1.35109
Zyx	1.45866e-06	-1.0718	8.31836e-46	-1.74541
